# Mrs4 loss of function in fungi during adaptation to the cystic fibrosis lung

**DOI:** 10.1101/2023.04.05.535776

**Authors:** Daniel Murante, Elora G. Demers, Tania Kurbessoian, Marina Ruzic, Alix Ashare, Jason E. Stajich, Deborah A. Hogan

## Abstract

The genetic disease cystic fibrosis (CF) frequently leads to chronic lung infections by bacteria and fungi. We identified three individuals with CF with persistent lung infections dominated by *Clavispora* (*Candida*) *lusitaniae*. Whole genome sequencing analysis of multiple isolates from each infection found evidence for selection for mutants in the gene *MRS4* in all three distinct lung-associated populations. In each population, we found one or two unfixed, non-synonymous mutations in *MRS4* relative to the reference allele found in multiple environmental and clinical isolates including the type strain. Genetic and phenotypic analyses found that all evolved alleles led to loss of function of Mrs4, a mitochondrial iron transporter. RNA Seq analyses found that Mrs4 variants with decreased activity led to increased expression of genes involved in iron acquisition mechanisms in both low iron and replete iron conditions. Furthermore, surface iron reductase activity and intracellular iron was much higher in strains with Mrs4 loss of function variants. Parallel studies found that a subpopulation of a CF-associated *Exophiala dermatiditis* infection also had a non-synonymous loss of function mutation in *MRS4.* Together, these data suggest that *MRS4* mutations may be beneficial during chronic CF lung infections in diverse fungi perhaps for the purposes of adaptation to an iron restricted environment with chronic infections.
