## Supplemental Datasets 1 and 2 for "Mrs4 loss of function in fungi during adaptation to the cystic fibrosis lung": Murante_Supplemental Dataset 1.xlsx

### Sheet: Legend
Supplementary Datasest 1. Biolog™ carbon utilization phenotype microarray plates. Column B indicates the well position. Columns C and D indicate the optical density after growth for 24 h. Biolog assays were conducted by suspending 0.01 OD of each strain in YNB, and aliquoting 200µl of culture into 192 wells of two proprietary Biolog™ plates (PM1 and PM2A) with a diverse array of carbon sources.

### Sheet: Plate 1 (PM1) summary
		10D plate1	10DREFplate1
	A1	0.1607	0.122
	A2	0.2827	0.3333
	A3	0.5327	0.6871
	A4	0.1433	0.1612
	A5	0.139	0.127
	A6	0.3167	0.3844
	A7	0.1321	0.1326
	A8	0.1474	0.1929
	A9	0.2223	0.2898
	A10	0.2651	0.3408
	A11	0.2547	0.4045
	A12	0.1938	0.1993
	B1	0.1088	0.0799
	B2	0.1811	0.2378
	B3	0.2466	0.422
	B4	0.2342	0.3689
	B5	0.2357	0.3001
	B6	0.1115	0.1224
	B7	0.1088	0.1108
	B8	0.1087	0.1087
	B9	0.1575	0.2404
	B10	0.1881	0.2456
	B11	0.2021	0.2986
	B12	0.2026	0.2839
	C1	0.1136	0.1052
	C2	0.4823	0.5092
	C3	0.1594	0.2343
	C4	0.1627	0.2211
	C5	0.0579	0.0556
	C6	0.0768	0.0807
	C7	0.0902	0.1022
	C8	0.1265	0.166
	C9	0.232	0.2797
	C10	0.4928	0.6378
	C11	0.1415	0.2226
	C12	0.4679	0.642
	D1	0.1775	0.1649
	D2	0.1756	0.2586
	D3	0.4422	0.5176
	D4	0.1564	0.1841
	D5	0.0634	0.0643
	D6	0.0892	0.0911
	D7	0.1056	0.0926
	D8	0.1586	0.1283
	D9	0.1531	0.1618
	D10	0.1959	0.1878
	D11	0.1793	0.2467
	D12	0.2032	0.2476
	E1	0.2316	0.2065
	E2	0.3728	0.4604
	E3	0.1487	0.2133
	E4	0.1525	0.1938
	E5	0.0825	0.09
	E6	0.0724	0.0864
	E7	0.071	0.0831
	E8	0.0903	0.107
	E9	0.1019	0.1161
	E10	0.1257	0.1488
	E11	0.2884	0.3944
	E12	0.1636	0.2657
	F1	0.1192	0.1368
	F2	0.1127	0.1538
	F3	0.3833	0.5101
	F4	0.1214	0.1661
	F5	0.0748	0.094
	F6	0.108	0.0895
	F7	0.0575	0.077
	F8	0.0869	0.1192
	F9	0.0818	0.0926
	F10	0.0883	0.093
	F11	0.1005	0.1154
	F12	0.0953	0.1406
	G1	0.1097	0.1315
	G2	0.1058	0.1887
	G3	0.0936	0.1419
	G4	0.1059	0.1335
	G5	0.0787	0.1028
	G6	0.1516	0.1863
	G7	0.0751	0.0877
	G8	0.1017	0.1703
	G9	0.0825	0.1192
	G10	0.121	0.172
	G11	0.0962	0.1482
	G12	0.1071	0.1754
	H1	0.117	0.1708
	H2	0.1063	0.1223
	H3	0.0792	0.0949
	H4	0.1033	0.1375
	H5	0.0978	0.1754
	H6	0.1175	0.1987
	H7	0.0953	0.1733
	H8	0.0979	0.1531
	H9	0.081	0.1246
	H10	0.1038	0.1717
	H11	0.1128	0.1804
	H12	0.0954	0.1417

### Sheet: Plate 2 (PM2A) summary
	A1	0.1543	0.1465
	A2	0.1322	0.0967
	A3	0.1313	0.1408
	A4	0.1396	0.1249
	A5	0.1319	0.1187
	A6	0.1562	0.1181
	A7	0.1514	0.0982
	A8	0.1581	0.1027
	A9	0.2012	0.1877
	A10	0.3923	0.3996
	A11	0.1575	0.1137
	A12	0.3105	0.2877
	B1	0.1407	0.1031
	B2	0.1051	0.0972
	B3	0.0893	0.0803
	B4	0.1616	0.1768
	B5	0.097	0.092
	B6	0.1515	0.1412
	B7	0.1523	0.1055
	B8	0.3215	0.3991
	B9	0.1014	0.0879
	B10	0.1361	0.1281
	B11	0.0999	0.0969
	B12	0.0479	0.0493
	C1	0.1914	0.168
	C2	0.0934	0.0776
	C3	0.0851	0.0894
	C4	0.3332	0.4175
	C5	0.17	0.1764
	C6	0.0665	0.0635
	C7	0.1393	0.1547
	C8	0.1004	0.1282
	C9	0.117	0.1003
	C10	0.0929	0.0879
	C11	0.0929	0.0955
	C12	0.2795	0.4424
	D1	0.1106	0.1217
	D2	0.3392	0.4254
	D3	0.0793	0.0979
	D4	0.1557	0.2009
	D5	0.0841	0.1112
	D6	0.1111	0.1598
	D7	0.4741	0.5279
	D8	0.144	0.1859
	D9	0.0483	0.0527
	D10	0.1691	0.2184
	D11	0.0765	0.081
	D12	0.0909	0.1045
	E1	0.436	0.1791
	E2	0.0512	0.0575
	E3	0.074	0.0853
	E4	0.0845	0.1142
	E5	0.0505	0.1173
	E6	0.103	0.1504
	E7	0.1101	0.1657
	E8	0.1004	0.1514
	E9	0.0906	0.0996
	E10	0.0789	0.0871
	E11	0.0924	0.1015
	E12	0.0937	0.0994
	F1	0.1048	0.1464
	F2	0.1042	0.1511
	F3	0.0898	0.1135
	F4	0.1034	0.1398
	F5	0.0598	0.0698
	F6	0.0877	0.1039
	F7	0.0853	0.1002
	F8	0.089	0.0949
	F9	0.0549	0.0644
	F10	0.0869	0.1092
	F11	0.0742	0.0827
	F12	0.0926	0.094
	G1	0.1032	0.0934
	G2	0.1226	0.1111
	G3	0.078	0.102
	G4	0.1384	0.1061
	G5	0.0607	0.0662
	G6	0.0687	0.0724
	G7	0.0543	0.0512
	G8	0.0819	0.0842
	G9	0.0675	0.0696
	G10	0.0724	0.0924
	G11	0.0739	0.0818
	G12	0.0753	0.0829
	H1	0.178	0.1996
	H2	0.0861	0.0942
	H3	0.0965	0.1236
	H4	0.0877	0.0973
	H5	0.0948	0.1152
	H6	0.1125	0.1154
	H7	0.0763	0.099
	H8	0.1178	0.1366
	H9	0.0904	0.1153
	H10	0.1056	0.1149
	H11	0.1021	0.1061
	H12	0.1304	0.1123
