## Supplemental Datasets 1 and 2 for "Mrs4 loss of function in fungi during adaptation to the cystic fibrosis lung": Murante_Supplementary Dataset 2.xlsx

### Sheet: Legend
REF	Mrs4-REF
Q254	Mrs4-Q254
BPS	+80 µM BPS
baseMean	Average of normalized count values
log2FoldChange	Magnitude of expression change, where a value of X indicates that the expression in one condition is multiplied by a factor of 2^X in the other condition
lfcSE	Standard error of log fold change
stat	Wald statistic, log fold change divided by lfcSE
pvalue	Probability of obtaining the observed results using a test statistic in an assumed probability distribution
padj	Benjamini-Hochberg adjusted p-values
symbol	Gene tag for C. lusitaniae, and C. albicans ortholog (when available)

### Sheet: REF Ctrl vs REF BPS
	baseMean	log2FoldChange	lfcSE	stat	pvalue	padj	symbol
CLUG_03835	2677.62	1.16178	0.195562	5.94074	2.83742e-09	2.30763e-06	CLUG_03835 (SFU1)
CLUG_01195	178.826	1.10027	0.222341	4.94858	7.47579e-07	0.000425597	CLUG_01195
CLUG_01114	27624.2	-1.03806	0.220849	-4.70034	2.59725e-06	0.00105615	CLUG_01114
CLUG_04997	877.459	-1.08697	0.221318	-4.91135	9.04536e-07	0.000468138	CLUG_04997
CLUG_03219	121.917	-1.42152	0.267305	-5.31799	1.04922e-07	6.6369e-05	CLUG_03219
CLUG_00820	147.601	-1.49982	0.262872	-5.70553	1.15979e-08	8.25338e-06	CLUG_00820 (AFG1)
CLUG_02715	691.349	-1.55447	0.125183	-12.4177	2.09617e-35	3.97784e-32	CLUG_02715 (HAP43)
CLUG_04748	5344.17	-2.28636	0.132465	-17.2602	9.37995e-67	2.67e-63	CLUG_04748 (FTR1)
CLUG_02778	99.8759	-2.66267	0.362224	-7.35091	1.96865e-13	2.80188e-10	CLUG_02778
CLUG_04344	1913.62	-2.91469	0.419976	-6.94012	3.91758e-12	4.46055e-09	CLUG_04344
CLUG_01565	2721.32	-3.01082	0.131912	-22.8244	2.62724e-115	1.49569e-111	CLUG_01565 (FET33)

### Sheet: REF BPS vs Q254  BPS
	baseMean	log2FoldChange	lfcSE	stat	pvalue	padj	symbol
CLUG_05787	75098	4.55334	0.823719	5.52778	3.24e-08	4.86e-06	CLUG_05787 (INO1)
CLUG_03835	2296.53	1.95148	0.151993	12.8393	9.88e-38	6.25e-35	CLUG_03835 (SFU1)
CLUG_02695	5300.23	1.76967	0.272044	6.50508	7.77e-11	1.64e-08	CLUG_02695
CLUG_01196	367.179	1.44206	0.121389	11.8796	1.51e-32	6.62e-30	CLUG_01196 (CCC1)
CLUG_01195	166.386	1.38146	0.213587	6.46793	9.94e-11	2.02e-08	CLUG_01195
CLUG_02782	8131.64	1.21539	0.208158	5.83876	5.26e-09	8.81e-07	CLUG_02782 (ITR1)
CLUG_00811	6253.43	-1.02628	0.263935	-3.8884	0.000100907	0.00787625	CLUG_00811
CLUG_01649	4928.49	-1.02632	0.307964	-3.33259	0.000860414	0.048541	CLUG_01649 (PUT1)
CLUG_03999	1211.26	-1.03607	0.11041	-9.38381	6.36e-21	2.27e-18	CLUG_03999
CLUG_00074	169.913	-1.03619	0.2506	-4.13483	3.55e-05	0.003021	CLUG_00074
CLUG_03792	8053.35	-1.06329	0.228222	-4.65901	3.18e-06	0.00035499	CLUG_03792 (GCV1)
CLUG_01147	14069.1	-1.14732	0.202045	-5.67856	1.36e-08	2.15e-06	CLUG_01147 (ADE13)
CLUG_03727	146.757	-1.28208	0.375169	-3.41733	0.000632387	0.0387456	CLUG_03727
CLUG_02445	1677.12	-1.29536	0.284388	-4.5549	5.24e-06	0.000553025	CLUG_02445 (ISU1)
CLUG_02904	509.451	-1.30522	0.278377	-4.68868	2.75e-06	0.000319754	CLUG_02904 (DAC1)
CLUG_03968	440.148	-1.33317	0.179268	-7.43677	1.03e-13	2.8e-11	CLUG_03968
CLUG_05620	55.2706	-1.34616	0.390581	-3.44655	0.000567797	0.0359478	CLUG_05620
CLUG_04092	899.348	-1.37606	0.148723	-9.2525	2.19e-20	7.35e-18	CLUG_04092 (ECM38)
CLUG_05334	2131.15	-1.43635	0.157352	-9.12823	6.96e-20	2.2e-17	CLUG_05334 (CCC2)
CLUG_04997	1027.15	-1.43888	0.151039	-9.52652	1.63e-21	6.18e-19	CLUG_04997
CLUG_05333	441.826	-1.49363	0.239829	-6.22792	4.73e-10	9.29e-08	CLUG_05333 (CCC2)
CLUG_04288	299.419	-1.50297	0.3332	-4.51072	6.46e-06	0.000669328	CLUG_04288
CLUG_04909	6895.9	-1.58847	0.257727	-6.1634	7.12e-10	1.31e-07	CLUG_04909 (PHO84)
CLUG_05608	50.6244	-1.60566	0.32878	-4.8837	1.04e-06	0.000134827	CLUG_05608
CLUG_02526	4688.1	-1.66396	0.133347	-12.4784	9.79e-36	5.07e-33	CLUG_02526 (MRS4)
CLUG_02527	9443.2	-1.70104	0.133765	-12.7166	4.78e-37	2.73e-34	CLUG_02527 (GOR1)
CLUG_00549	3782.03	-1.74182	0.219346	-7.94099	2.01e-15	6.02e-13	CLUG_00549
CLUG_00179	7463.32	-1.7433	0.329856	-5.28502	1.26e-07	1.79e-05	CLUG_00179 (GCV2)
CLUG_03762	1486.19	-1.81619	0.293032	-6.19792	5.72e-10	1.09e-07	CLUG_03762 (SEF2)
CLUG_03427	180.612	-1.83466	0.313189	-5.85801	4.68e-09	8.09e-07	CLUG_03427 (SOD6)
CLUG_02779	366.305	-2.23813	0.197416	-11.3371	8.59e-30	3.5e-27	CLUG_02779
CLUG_03760	5497.56	-2.32897	0.355014	-6.56021	5.37e-11	1.18e-08	CLUG_03760 (HAK1)
CLUG_01845	2563.54	-2.37518	0.321761	-7.38183	1.56e-13	4.04e-11	CLUG_01845
CLUG_04097	102.481	-2.86877	0.428125	-6.70078	2.07e-11	4.73e-09	CLUG_04097 (RBT5)
CLUG_02715	1602.32	-3.04577	0.16566	-18.3857	1.71e-75	2.44e-72	CLUG_02715 (HAP43)
CLUG_03219	315.909	-3.11684	0.199983	-15.5855	9.13e-55	1.04e-51	CLUG_03219
CLUG_02780	235.726	-3.30959	0.430597	-7.68606	1.52e-14	4.32e-12	CLUG_02780 (FTH1)
CLUG_00820	417.472	-3.32191	0.226343	-14.6764	9.12e-49	7.43e-46	CLUG_00820 (AFG1)
CLUG_01670	2543.62	-3.69324	0.238967	-15.455	6.98e-54	6.63e-51	CLUG_01670 (SIT1)
CLUG_04748	19583.4	-4.38181	0.19351	-22.6439	1.6e-113	4.57e-110	CLUG_04748 (FTR1)
CLUG_01565	10050.7	-5.04156	0.143285	-35.1856	3.32e-271	1.89e-267	CLUG_01565 (FET33)
CLUG_02778	620.188	-5.49844	0.289193	-19.013	1.33e-80	2.53e-77	CLUG_02778
CLUG_02348	442.686	-5.5083	0.453976	-12.1335	7.02e-34	3.33e-31	CLUG_02348
CLUG_04344	11475.5	-5.67044	0.411986	-13.7637	4.22e-43	3e-40	CLUG_04344

### Sheet: REF Ctrl vs Q254 Ctrl
	baseMean	log2FoldChange	lfcSE	stat	pvalue	padj	symbol
CLUG_02695	4848.45	1.88839	0.25472	7.41361	1.23e-13	3.33e-11	CLUG_02695
CLUG_03228	661.751	1.33431	0.383077	3.48314	0.000495564	0.045504	CLUG_03228 (SAP7)
CLUG_03835	1168.14	1.29101	0.214536	6.01769	1.77e-09	3.87e-07	CLUG_03835 (SFU1)
CLUG_04217	9242.46	1.25561	0.170167	7.37868	1.6e-13	4.14e-11	CLUG_04217 (CCP1)
CLUG_05568	3039.6	1.19954	0.180734	6.63705	3.2e-11	7.59e-09	CLUG_05568 (RBR2)
CLUG_01196	217.015	1.06865	0.237118	4.50683	6.58e-06	0.00104063	CLUG_01196 (CCC1)
CLUG_01970	433.85	-1.06232	0.136036	-7.80911	5.76e-15	1.73e-12	CLUG_01970 (HAP3)
CLUG_05333	664.734	-1.06993	0.213468	-5.01214	5.38e-07	9.29e-05	CLUG_05333 (CCC2)
CLUG_02904	603.176	-1.12279	0.196864	-5.70337	1.17e-08	2.31e-06	CLUG_02904 (DAC1)
CLUG_05334	3332.82	-1.1425	0.14034	-8.14098	3.92e-16	1.4e-13	CLUG_05334 (CCC2)
CLUG_04190	67.0206	-1.14683	0.287091	-3.99465	6.48e-05	0.0080185	CLUG_04190 (HST6)
CLUG_05914	136.124	-1.16096	0.298266	-3.89238	9.93e-05	0.0110809	CLUG_05914
CLUG_00074	190.133	-1.17276	0.260901	-4.49502	6.96e-06	0.00107035	CLUG_00074
CLUG_00549	5641.12	-1.19932	0.273199	-4.38991	1.13e-05	0.0016989	CLUG_00549
CLUG_03968	698.963	-1.35012	0.286503	-4.7124	2.45e-06	0.000398215	CLUG_03968
CLUG_04092	1135.16	-1.389	0.134043	-10.3623	3.68e-25	1.9e-22	CLUG_04092 (ECM38)
CLUG_05236	141.058	-1.50167	0.281735	-5.33009	9.82e-08	1.8e-05	CLUG_05236
CLUG_02527	9723.31	-1.51916	0.151558	-10.0236	1.2e-23	4.88e-21	CLUG_02527 (GOR1)
CLUG_03762	2133.39	-1.62117	0.205524	-7.888	3.07e-15	9.71e-13	CLUG_03762 (SEF2)
CLUG_02526	5462.7	-1.73274	0.098329	-17.6219	1.67e-69	1.91e-66	CLUG_02526 (MRS4)
CLUG_01845	4704.49	-1.77266	0.312758	-5.66784	1.45e-08	2.74e-06	CLUG_01845
CLUG_02779	471.031	-1.81166	0.233748	-7.75046	9.16e-15	2.61e-12	CLUG_02779
CLUG_03219	413.259	-1.86634	0.216651	-8.61448	7.03e-18	2.67e-15	CLUG_03219
CLUG_03427	239.604	-1.91188	0.238151	-8.028	9.91e-16	3.32e-13	CLUG_03427 (SOD6)
CLUG_00820	622.583	-2.2336	0.178684	-12.5003	7.44e-36	4.71e-33	CLUG_00820 (AFG1)
CLUG_02715	3427.01	-2.4919	0.0901937	-27.6283	5.09e-168	2.9e-164	CLUG_02715 (HAP43)
CLUG_01565	17765	-2.65944	0.110166	-24.1404	9.43e-129	2.68e-125	CLUG_01565 (FET33)
CLUG_04748	34441.3	-2.75377	0.171855	-16.0238	8.72e-58	8.27e-55	CLUG_04748 (FTR1)
CLUG_04093	205.47	-2.9725	0.26203	-11.3441	7.93e-30	4.52e-27	CLUG_04093 (CSA1)
CLUG_04344	16270	-3.10527	0.73466	-4.22681	2.37e-05	0.00337344	CLUG_04344
CLUG_02778	943.6	-3.31001	0.3206	-10.3244	5.46e-25	2.59e-22	CLUG_02778
CLUG_02780	397.377	-3.45648	0.274467	-12.5934	2.3e-36	1.63e-33	CLUG_02780 (FTH1)
CLUG_01670	4562.75	-3.92126	0.166764	-23.5139	2.94e-122	5.58e-119	CLUG_01670 (SIT1)
CLUG_04096	85.1584	-5.64922	0.558788	-10.1098	5e-24	2.19e-21	CLUG_04096 (PGA7)
CLUG_04097	1128.63	-6.83644	0.329404	-20.754	1.13e-95	1.61e-92	CLUG_04097 (RBT5)
CLUG_02348	1550.63	-7.1726	0.532957	-13.4581	2.76e-41	2.24e-38	CLUG_02348
